# Pre-determined diversity in resistant fates emerges from homogenous cells after anti-cancer drug treatment

**DOI:** 10.1101/2021.12.08.471833

**Authors:** Yogesh Goyal, Ian P. Dardani, Gianna T. Busch, Benjamin Emert, Dylan Fingerman, Amanpreet Kaur, Naveen Jain, Ian A. Mellis, Jingxin Li, Karun Kiani, Mitchell E. Fane, Ashani T. Weeraratna, Meenhard Herlyn, Arjun Raj

## Abstract

Even amongst genetically identical cancer cells, therapy resistance often only emerges from a very small subset of those cells. Much effort has gone into uncovering the molecular differences in rare individual cells in the initial population that may allow certain cells to become therapy resistant; however, comparatively little is known about variability in the resistant outcomes themselves. Here, we develop and apply FateMap, a framework that combines DNA barcoding with single-cell RNA sequencing to reveal the fates of hundreds of thousands of clones exposed to anti-cancer therapies. We show that resistant clones emerging from single-cell-derived cancer cells adopt molecularly, morphologically, and functionally distinct fate types. These different resistant types are largely predetermined by molecular differences between cells before addition of drug and not by extrinsic cell-specific microenvironmental factors. Changes in dose and kind of drug can, however, switch the resistant fate type of an initial cell, even resulting in the generation and elimination of certain fate types. Diversity in resistant fates was observed across several single-cell-derived cancer cell lines and types treated with a variety of drugs. Cell fate diversity as a result of variability in intrinsic cell states may be a generic feature of response to external cues.
