## Supplementary Tables for "Pre-determined diversity in resistant fates emerges from homogenous cells after anti-cancer drug treatment"

### Sheet: 1_BarcodeOligo
Supplementary Table 1: Oligonucleotide template used to create the FateMap barcode library based on Emert et al. 2021. See Methods for details of library construction.
Name	Sequence
LentiEFS_GFP_100bp_barcode_Gibson	CTCGGCATGGACGAGCTGTACAAGTAGGATWSNWSNWSNWSNWSNWSNWSNWSNWSNWSNWSNWSNWSNWSNWSNWSNWSNWSNWSNWSNWSNWSNWSNWSNWSNWSNWSNWSNWSNWSNWSNWSNWSNWATCAAGTAGCGCGTTTAGTCGACAATCAAC

### Sheet: 2_10XPrimers
Supplementary Table 2: Primers used to generate barcode sequencing libraries from single-cell RNA sequencing cDNA libraries.
Primer	Sequence	Index	RevComp (only for i7 NextSeq )	stagger
10x_i7_3.1	CAAGCAGAAGACGGCATACGAGATGTCTCTACGTGACTGGAGTTCAGACGTGTGCTCTTCCGATCTAGGACGAGCTGTACAAGTAGG	GTCTCTAC	GTAGAGAC	A
10x_i7_3.2	CAAGCAGAAGACGGCATACGAGATCAGATAGTGTGACTGGAGTTCAGACGTGTGCTCTTCCGATCTCTGGACGAGCTGTACAAGTAGG	CAGATAGT	ACTATCTG	CT
10x_i7_3.3	CAAGCAGAAGACGGCATACGAGATTCTACGCAGTGACTGGAGTTCAGACGTGTGCTCTTCCGATCTTGCGGACGAGCTGTACAAGTAGG	TCTACGCA	TGCGTAGA	TGC
10x_i7_3.4	CAAGCAGAAGACGGCATACGAGATCGACTCTGGTGACTGGAGTTCAGACGTGTGCTCTTCCGATCTGCTCGGACGAGCTGTACAAGTAGG	CGACTCTG	CAGAGTCG	GCTC
10x_i7_3.5	CAAGCAGAAGACGGCATACGAGATACGCATTCGTGACTGGAGTTCAGACGTGTGCTCTTCCGATCTGGACGAGCTGTACAAGTAGG	ACGCATTC	GAATGCGT	NA
10x_i7_3.6	CAAGCAGAAGACGGCATACGAGATTTCTGAATGTGACTGGAGTTCAGACGTGTGCTCTTCCGATCTAGTACGGACGAGCTGTACAAGTAGG	TTCTGAAT	ATTCAGAA	AGTAC
10x_i5_1.1	AATGATACGGCGACCACCGAGATCTACACTCTTTCCCTACACGACGCTCTTCCGATCT		None	None

### Sheet: 3_smFISHProbes
Supplementary Table 3: Sequences of the smFISH probes used in this study.
Gene	Sequence	Probe
AXL	gtgataaggggtgtgaggat	AXL_1
AXL	tagcactaatgttctcaggg	AXL_2
AXL	ctcttgccaatgcacgaagg	AXL_3
AXL	tatgtccattagcacctctg	AXL_4
AXL	cacacacactgtcagattgg	AXL_5
AXL	ctagcagtacataccaccag	AXL_6
AXL	cggtggacaaggaagagagc	AXL_7
AXL	ataacgggtctccttctttc	AXL_8
AXL	tccgacgactgtaggacttg	AXL_9
AXL	ttgaggatggagtcgtcctg	AXL_10
AXL	tgcagatggcaatcttcatc	AXL_11
AXL	accgcttcactcaggaaatc	AXL_12
AXL	tgggatggtcaaattccttc	AXL_13
AXL	ggaaacagacaccgatgagc	AXL_14
AXL	gaagctctctcgttcagaac	AXL_15
AXL	aggtaagatgaccacaggtg	AXL_16
AXL	gtaggtctccatgtttcatg	AXL_17
AXL	cgggaatagaggaggaagct	AXL_18
AXL	atctgagtgggcaggtacac	AXL_19
AXL	atgtctgccatgaacttcac	AXL_20
AXL	tcagatactccatgccactg	AXL_21
AXL	cggtgtatgaatctcttggt	AXL_22
AXL	ccattgtagatcttcttgga	AXL_23
AXL	caatggcaatccacttgact	AXL_24
AXL	tagacacggtcagctagact	AXL_25
AXL	aaggaccacacatcgctctt	AXL_26
AXL	ataaatctcgctgttctcca	AXL_27
AXL	atcaaggcatacagtccatc	AXL_28
AXL	ccgcagctctgtaaaacttg	AXL_29
AXL	tcagtgtgttctccaaatct	AXL_30
AXL	cagctacaggaatccttagg	AXL_31
AXL	tggaagggcagaggacatag	AXL_32
NGFR	accacgtcggagaacgtcac	NGFR_1
NGFR	tcgtctcatcctggtagtag	NGFR_2
NGFR	ttgtcctggcaggagaacac	NGFR_3
NGFR	tgtggaccgtgtaatccaac	NGFR_4
NGFR	ctatgaggtcttgttctgga	NGFR_5
NGFR	tagacagggatgaggttgtc	NGFR_6
NGFR	cttgcttgttctgcttgcag	NGFR_7
NGFR	aaaggagtctatgtgctcgg	NGFR_8
NGFR	agtggactcactgcacagac	NGFR_9
BGN	agaagcctctctgctcaaag	BGN_1
BGN	tcctcatcgttcatcatgaa	BGN_2
BGN	aaaggacacatggcgctgta	BGN_3
BGN	tttgggcacagacttcagac	BGN_4
BGN	ttgaagtcatccttgcggag	BGN_5
BGN	ttgttgttcaccaggacgag	BGN_6
BGN	cttctcatggatcttggaga	BGN_7
BGN	caggtggttcttggagatgt	BGN_8
BGN	atgcagttcatgttccggag	BGN_9
BGN	cgaaggctccaggttcaaag	BGN_10
BGN	gagatgcgcaggtagttgag	BGN_11
BGN	gagttcattcagggtctcag	BGN_12
BGN	ctggattttgttgtggtcta	BGN_13
BGN	tacagcttggagtagcgaag	BGN_14
BGN	ttctcgatcatcctgatctg	BGN_15
BGN	ttgttgtccaagtggagctc	BGN_16
BGN	tgacacccactttggtgatg	BGN_17
BGN	cgaagcccatgggacagaag	BGN_18
BGN	ggttgttgaagaggctgatg	BGN_19
BGN	cagtgacgcagcggaaagtg	BGN_20
BGN	gtagttgccaaactggatgg	BGN_21
SOX10	cacacggggaacttgtcatc	SOX10_1
SOX10	acaccatgaaggcgttcatg	SOX10_2
SOX10	cgcttgtcactttcgttcag	SOX10_3
SOX10	ctgggctggtacttgtagtc	SOX10_4
SOX10	aagtgggcgctcttgtagtg	SOX10_5
SOX10	cgaagtcgatgtgaggcttc	SOX10_6
SOX10	tgatctcaccaatgtccacg	SOX10_7
SOX10	ccaactcagccacatcaaag	SOX10_8
SOX10	tgtaggcgatctgtgaggtg	SOX10_9
SOX10	ctgatggtcagagtagtcaa	SOX10_10
SOX10	cgagtggccataatagggtc	SOX10_11
SOX10	ataggagaaggccgagtaga	SOX10_12
SOX10	tcagagatggccgtgtagag	SOX10_13
SOX10	agtgtcgtatatactggctg	SOX10_14
UBC	atggtcttaccagtcagagt	hUBC_1
UBC	gacattctcgatggtgtcac	hUBC_2
UBC	gggatgccttccttatcttg	hUBC_3
UBC	atcttccagctgttttccag	hUBC_4
UBC	cagtgagtgtcttcacgaag	hUBC_5
UBC	tcctggatctttgctttgac	hUBC_6
UBC	cagggtagactctttctgga	hUBC_7
UBC	cttcacgaagatctgcatcc	hUBC_8
UBC	tcttggatctttgccttgac	hUBC_9
UBC	cagtgagtgtcttcacgaag	hUBC_10
UBC	tgacgttctcgatagtgtca	hUBC_11
UBC	tccttgtcttggatctttgc	hUBC_12
UBC	cagggtagactctttctgga	hUBC_13
UBC	cttcacgaagatctgcatcc	hUBC_14
UBC	agagtgatggtcttaccagt	hUBC_15
UBC	tcttggatctttgccttgac	hUBC_16
UBC	cttcacgaagatctgcatcc	hUBC_17
UBC	agagtgatggtcttaccagt	hUBC_18
UBC	tcttggatctttgccttgac	hUBC_19
UBC	tgtttcccagcaaagatcaa	hUBC_20
UBC	cttcacgaagatctgcatcc	hUBC_21
UBC	agagtgatggtcttaccagt	hUBC_22
UBC	tcttggatctttgccttgac	hUBC_23
UBC	tgtttcccagcaaagatcaa	hUBC_24
UBC	cttcacgaagatctgcatcc	hUBC_25
UBC	agagtgatggtcttaccagt	hUBC_26
UBC	tcttggatctttgccttgac	hUBC_27
UBC	tgtttcccagcaaagatcaa	hUBC_28
UBC	gacattctcgatggtgtcac	hUBC_29
UBC	gggatgccttccttatcttg	hUBC_30
UBC	tgtttcccagcaaagatcaa	hUBC_31
UBC	agagtggactctttctggat	hUBC_32
ACTA2	aagggttatatagccccttg	ACTA2_UTR_1
ACTA2	ggtgttcagggaagctgaaa	ACTA2_UTR_2
ACTA2	cttcacaggattcctgacag	ACTA2_UTR_3
ACTA2	ctcttcttcacacatagctg	ACTA2_UTR_4
ACTA2	attgtcacacaccaaggcag	ACTA2_UTR_5
ACTA2	aatggatgggaaaacagccc	ACTA2_UTR_6
ACTA2	cacgtagctgtctttttgtc	ACTA2_UTR_7
ACTA2	ctcttttgctctgtgcttcg	ACTA2_UTR_8
ACTA2	gcaacacgaagctcattgta	ACTA2_UTR_9
ACTA2	agaggcatagagagacagca	ACTA2_UTR_10
ACTA2	cagatccagacgcatgatgg	ACTA2_UTR_11
ACTA2	gaaggaatagccacgctcag	ACTA2_UTR_12
ACTA2	aatctcacgctcagcagtag	ACTA2_UTR_13
ACTA2	acacagtttctccttgatgt	ACTA2_UTR_14
ACTA2	tttcaaagtccagagctaca	ACTA2_UTR_15
ACTA2	ctcgtaactcttctcaaggg	ACTA2_UTR_16
ACTA2	ttccgatggtgatcacttgc	ACTA2_UTR_17
ACTA2	tctgggcagcggaaacgttc	ACTA2_UTR_18
ACTA2	tgaaggatggctggaacagg	ACTA2_UTR_19
ACTA2	tgtaggtggtttcatggatg	ACTA2_UTR_20
ACTA2	cattgttagcatagaggtcc	ACTA2_UTR_21
ACTA2	caggacattcacagttgtgt	ACTA2_UTR_22
ACTA2	ggtaacgagtcagagctttg	ACTA2_UTR_23
ACTA2	taccagtagcctatttcaga	ACTA2_UTR_24
hACTA2	ggtgttcagggaagctgaaa	ACTA2_UTR_2
hACTA2	cttcacaggattcctgacag	ACTA2_UTR_3
hACTA2	ctcttcttcacacatagctg	ACTA2_UTR_4
hACTA2	attgtcacacaccaaggcag	ACTA2_UTR_5
hACTA2	cacgtagctgtctttttgtc	ACTA2_UTR_7
hACTA2	ctcttttgctctgtgcttcg	ACTA2_UTR_8
hACTA2	gcaacacgaagctcattgta	ACTA2_UTR_9
hACTA2	acacagtttctccttgatgt	ACTA2_UTR_14
hACTA2	ctcgtaactcttctcaaggg	ACTA2_UTR_16
hACTA2	ttccgatggtgatcacttgc	ACTA2_UTR_17
hACTA2	tgaaggatggctggaacagg	ACTA2_UTR_19
hACTA2	tgtaggtggtttcatggatg	ACTA2_UTR_20
hACTA2	cattgttagcatagaggtcc	ACTA2_UTR_21
hACTA2	caggacattcacagttgtgt	ACTA2_UTR_22
hACTA2	ggtaacgagtcagagctttg	ACTA2_UTR_23
hACTA2	taccagtagcctatttcaga	ACTA2_UTR_24

### Sheet: 4_bulkMorphologyGeneList
Supplementary Table 4: Genes differentially expressed for different types of morphologies
small (most similar to #2 in Fig. 2C)					on Top (most similar to #3 in Fig. 2C)
gene_name	Rest	small	log2FC		gene_name	Rest	on Top	log2FC
ABCB5	22.2369	0.888989	-3.62073		A2M	176.21	640.219	-1.85536
ABLIM3	31.4025	114.514	1.83389		ACTG2	67.176	13.1894	2.26445
ACTG2	46.6808	1.5991	-4.19732		AGT	796.755	190.881	2.05573
ADM	523.916	179.165	-1.54277		AKAP12	9.58609	29.8532	-1.54325
AFAP1L1	14.5423	53.6239	1.81334		APCDD1	34.4003	10.8792	1.57532
AGT	585.09	13.7974	-5.3077		APOE	2516.01	577.577	2.12113
AKAP12	10.4809	51.6275	2.19658		ASPA	1.26068	11.8678	-2.50894
AKR1C3	28.4626	4.02426	-2.5519		ATP1B1	17.6827	102.521	-2.47015
AMIGO2	28.9598	2.43584	-3.12429		AZGP1	0.362317	12.9374	-3.35482
ANGPT1	25.5827	2.15067	-3.07676		BCAN	3.13205	33.287	-3.05273
ANXA2	346.535	1123.09	1.69353		BST2	560.862	134.263	2.05445
APCDD1	27.1364	1.56171	-3.45726		C1orf198	63.3169	297.481	-2.21437
APOE	1815.23	71.4328	-4.64816		C1R	1236.19	332.904	1.88956
ASPA	1.59154	23.616	3.24771		C1S	894.195	275.023	1.69742
ATP1B1	30.2012	171.188	2.46431		CADM4	2.93183	75.5478	-4.28309
ATP2B1	47.0565	14.9168	-1.59418		CASP1	86.5947	27.3651	1.62673
AZGP1	1.01497	26.1978	3.75466		CCL5	172.517	33.743	2.32029
B2M	2867.36	970.215	-1.56236		CITED1	1.84646	81.5049	-4.85724
BAALC	38.7067	11.8987	-1.62216		COL14A1	160.733	36.4939	2.10888
BASP1	986.815	230.766	-2.09157		COL15A1	242.951	71.5671	1.7492
BCAN	6.30622	60.9621	3.08419		COL1A1	2623.82	756.541	1.79282
BCL2A1	92.0719	30.9878	-1.54082		COL4A2	26.9403	8.08758	1.62038
BDNF	19.7545	3.44553	-2.22299		COL6A1	2300.63	655.637	1.80949
BGN	698.333	202.948	-1.77778		COL6A2	2543.73	752.194	1.75642
BMP2	15.8931	56.1705	1.75884		COL9A3	15.5013	1020.33	-5.95173
BST2	375.681	102.203	-1.86786		CRYAB	45.3961	2033.68	-5.45465
C10orf90	25.4157	3.0838	-2.69341		DCT	2.72703	13.4961	-1.95957
C1orf198	87.8682	512.639	2.53101		DLX5	3.93526	65.8398	-3.75951
C1R	914.497	84.5937	-3.41898		DLX6	3.85313	19.0643	-2.04764
C1S	689.015	65.53	-3.37455		DMTN	6.21025	24.1872	-1.80457
CA8	1.51433	9.12187	2.00923		DYNC1I1	4.66974	17.1522	-1.67879
CADM4	11.9379	138.701	3.43267		EDNRB	6.72396	61.5464	-3.01751
CAMK2N1	165.501	50.8042	-1.68439		EPHA3	3.07638	17.1475	-2.15441
CAPG	1033.18	312.893	-1.72014		ERBB3	0.542832	25.1523	-4.08328
CASP1	67.5468	5.84029	-3.32496		ESRP1	5.45033	33.6336	-2.42473
CCDC102B	11.693	1.34573	-2.43592		F3	67.1715	18.0445	1.8398
CCL2	191.975	19.3884	-3.24259		FGFR3	0.0785412	18.5778	-4.18206
CCL26	30.1726	6.33731	-2.08695		FHDC1	0.51927	16.6386	-3.53728
CCL5	110.056	29.0046	-1.88804		FOXF2	140.309	48.6846	1.50798
CCPG1	16.6017	4.84799	-1.5897		GAS7	16.8744	250.503	-3.81461
CDKN2B	60.3266	6.77749	-2.97914		GBP1	60.4044	16.4606	1.81424
CEBPB	618.691	155.88	-1.98189		GDF15	722.483	190.886	1.91471
CEBPD	190.267	47.6576	-1.97485		GRIK2	1.02214	14.4902	-2.9374
CERS1	1.70168	13.0735	2.38105		HAPLN3	15.1411	62.8322	-1.98355
CHST11	21.2921	91.4154	2.0516		HDAC9	5.10402	22.6729	-1.95541
CITED1	6.35889	164.536	4.49152		HGF	15.5364	4.84047	1.50149
CLDN11	44.6974	2.39235	-3.75175		HLA-B	1600.31	409.138	1.96507
CLEC2B	72.4824	11.7885	-2.52255		HMOX1	106.175	425.548	-1.99274
CMTM5	1.58584	14.2268	2.5579		HSPA12A	1.3994	11.8622	-2.42239
COL12A1	87.7804	5.6337	-3.74236		HSPG2	47.629	195.115	-2.01181
COL14A1	116.197	3.08396	-4.84282		ID1	19.3774	268.227	-3.72378
COL15A1	185.718	14.709	-3.5712		ID2	31.3729	104.815	-1.70869
COL1A1	1984.26	178.015	-3.47117		ID4	18.1774	140.962	-2.88802
COL4A2	20.3127	2.68308	-2.53273		IFI27	112.154	36.273	1.60209
COL5A1	97.3692	21.0527	-2.15725		IFI44L	104.037	24.4068	2.0476
COL5A3	22.914	80.7129	1.77271		IGFBP5	1066.67	190.409	2.47974
COL6A1	1669.46	319.581	-2.38149		IL17D	7.10648	52.6545	-2.72655
COL6A2	1835.32	440.032	-2.05786		ITGA2	7.86215	41.3637	-2.2571
COL9A3	65.5824	2085.24	4.96962		ITGA6	7.91935	125.017	-3.82053
COLEC10	24.4958	0.383391	-4.20398		KCTD12	42.5998	13.0457	1.63419
CPA4	316.32	56.6448	-2.46068		KIAA1549L	1.58283	13.5362	-2.49262
CRTAC1	76.5113	11.7293	-2.60625		LAMA4	29.4313	8.10125	1.74142
CRYAB	158.702	4104.41	4.68407		LGI3	1.42241	12.4214	-2.47002
CTHRC1	1081.62	144.708	-2.89338		LIF	185.024	42.9936	2.08012
CTSK	4674.39	807.076	-2.53253		LINC00518	4.26577	19.4029	-1.95406
CTSL	633.097	107.165	-2.55148		LMOD1	11.0638	3.13906	1.5433
CXCL12	201.494	19.5641	-3.29968		LOXL3	31.9422	117.689	-1.84918
CXXC5	29.0123	89.7734	1.59672		LRRTM4	1.40814	12.1496	-2.44903
CYGB	525.188	146.164	-1.83816		LTBP1	115.431	39.4729	1.52445
CYP26B1	5.04275	21.2402	1.87989		LUM	424.064	131.043	1.68667
DAB2	149.326	46.6169	-1.65855		MAP2	4.79086	19.7928	-1.84424
DCLK1	23.8501	0.950924	-3.67102		MCAM	75.1769	225.99	-1.57521
DCN	52.2269	4.87184	-3.18027		MEF2C	5.13173	32.3669	-2.44405
DCT	3.14113	25.2232	2.66275		MFAP3L	3.20027	14.095	-1.84551
DEPTOR	65.6072	12.4007	-2.31336		MFAP4	449.966	56.1752	2.97956
DLX5	7.87407	129.258	3.87563		MPZ	1.33532	65.9944	-4.84235
DLX6	5.05653	34.0439	2.5326		MRVI1	10.9528	2.95629	1.59513
DMTN	8.4241	39.8619	2.11633		MYH14	3.32454	14.9901	-1.88656
DOK5	11.2252	3.05551	-1.5919		NCALD	1.71169	8.90557	-1.86905
DRAM1	93.016	14.399	-2.61007		NCAM1	6.19972	21.225	-1.62617
DUSP4	91.8865	15.1618	-2.52288		NFATC2	1.59174	34.1351	-3.76092
DUSP6	109.175	27.8257	-1.93437		NGFR	15.6367	521.2	-4.97216
DYNC1I1	6.08832	28.34	2.04935		NTN4	27.2425	7.51518	1.72976
EDIL3	33.5883	9.82089	-1.67647		NTRK2	0.614751	10.3017	-2.80716
EDNRB	16.6501	101.212	2.53382		OASL	92.1832	22.5124	1.98665
ENOX1	4.9659	20.5121	1.85034		OLFML2A	26.1022	96.6993	-1.84994
ENPP2	59.4679	18.17	-1.65732		PCDH1	2.12159	15.8693	-2.43405
EPB41L2	25.0807	92.0398	1.83486		PCSK6	2.96587	12.5718	-1.7749
EPDR1	366.115	92.2319	-1.97734		PHACTR1	10.8297	78.1346	-2.74189
EPHA3	4.25583	30.8347	2.59861		PITX1	80.8569	7.08155	3.3404
ERBB3	2.15628	50.2415	4.02102		PKNOX2	5.81154	24.9189	-1.92795
EREG	63.2199	1.78179	-4.52894		PLEKHS1	2.63234	9.52413	-1.53473
ESRP1	9.01638	57.9631	2.55745		PLP1	45.4949	410.029	-3.1441
F3	47.4463	10.252	-2.1062		PLXNB1	8.112	36.0914	-2.02525
FAP	43.7191	4.22243	-3.0981		PMP2	0.722789	9.89004	-2.66019
FGFR3	0.259672	40.0815	5.02737		PRELP	36.116	265.083	-2.84176
FHDC1	1.65793	32.8624	3.67131		PRRG4	2.52197	9.77087	-1.61268
FHL1	53.6132	3.22035	-3.69382		PTPRF	6.82165	23.7773	-1.66347
FOXF2	105.355	29.4491	-1.80442		PTPRJ	9.09353	42.9792	-2.12339
FXYD3	1.70335	9.79023	1.9969		PTPRZ1	0.0295273	20.3877	-4.37673
GADD45A	290.676	99.1495	-1.54221		PTX3	234.31	81.6505	1.50947
GAS7	32.909	486.848	3.84669		PYCARD	22.452	78.8685	-1.76792
GBP1	44.9613	3.85007	-3.24434		RAB38	13.5708	53.9384	-1.91473
GDF15	539.904	27.4742	-4.24765		RAMP1	29.5149	292.243	-3.26451
GDF6	13.1691	1.23564	-2.66399		RGS16	2.20049	12.3279	-2.05808
GLIPR1	13.6708	1.46598	-2.57271		RSAD2	68.9925	15.7382	2.06405
GNG11	221.6	77.1767	-1.50964		S100A1	2.88261	16.937	-2.20784
GPM6B	57.8313	177.398	1.60044		S100B	19.4707	1163.91	-5.83051
GPR143	130.468	11.924	-3.3466		SCRG1	3.2249	14.9435	-1.91598
GPRC5B	52.8542	166.239	1.63478		SEMA3E	0.93548	11.0924	-2.64333
GRIK2	1.64601	28.8848	3.49752		SFRP4	344.789	115.415	1.57061
GSN-AS1	1.80109	8.65118	1.78472		SGCD	5.43655	29.0403	-2.22254
GXYLT2	224.028	53.1425	-2.05527		SLITRK6	3.52573	11.8214	-1.50233
HAPLN3	17.3634	113.771	2.64385		SLPI	1.33396	14.44	-2.72582
HDAC9	7.59994	37.1402	2.14891		SOCS3	219.128	75.9326	1.51667
HES6	30.972	148.572	2.22596		ST3GAL1	16.6344	50.958	-1.55895
HEY1	22.7131	6.15332	-1.729		ST3GAL6	5.06922	16.6679	-1.54155
HGF	12.3632	0.270406	-3.3949		STXBP6	3.86725	15.3456	-1.74773
HIST1H1C	531.333	175.286	-1.59441		TCF7L1	7.50681	28.7279	-1.80513
HIST1H2AC	219.194	54.9844	-1.97568		TFAP2A	22.5429	85.7766	-1.88201
HIST1H2BD	139.682	43.437	-1.6626		TMEM100	53.7596	13.0939	1.95805
HLA-B	1132.18	194.191	-2.53742		TMPRSS5	0.496535	12.8957	-3.21494
HSD11B1	76.7947	5.62301	-3.55411		TRIB3	401.963	87.0041	2.195
HSPA12A	2.73635	20.8609	2.54865		TRIM2	7.42772	45.2343	-2.45575
HSPG2	56.8544	346.614	2.58699		TSPAN13	3.92868	131.48	-4.74843
ID1	47.5603	491.517	3.34232		TUBB2A	65.042	242.62	-1.88318
ID4	35.7602	241.712	2.72303		VCAM1	424.494	62.3269	2.74825
IER3	451.785	150.7	-1.57761		VEGFA	91.3527	27.9543	1.67338
IFFO2	3.81604	14.005	1.63953		VGF	1683.52	583.782	1.52637
IFI44L	73.0515	9.24553	-2.85353		WARS	479.143	163.218	1.54785
IGFBP3	59.0355	4.31566	-3.49749		XAF1	32.4502	3.08299	3.03432
IGFBP5	728.199	17.1873	-5.32531		ZNF704	7.32518	23.8692	-1.57881
IGFBP6	389.957	120.242	-1.68912
IGFBP7	1470.92	443.982	-1.72588
IGFN1	247.851	20.912	-3.50549
IL17D	13.3669	90.7004	2.67418
IL6	84.2895	9.65033	-3.00147
IL6ST	153.678	47.5423	-1.67195
IL7	24.0361	2.03019	-3.04653
INHBA	36.0812	5.37996	-2.53907
IRF1	32.0633	5.97935	-2.24407
IRS2	41.9901	145.073	1.76461
ITGA2	10.4887	74.4163	2.71466
ITGA3	311.984	87.1928	-1.82736
ITGA5	130.525	42.128	-1.60864
ITGA6	14.7956	246.449	3.96954
JAG1	36.9304	9.68682	-1.82752
JUNB	910.567	293.377	-1.63068
KCNJ2	37.7373	3.30504	-3.16963
KCTD12	32.7224	3.26088	-2.98449
KIAA1211	1.90891	8.61771	1.72522
KIAA1549L	2.99004	24.1249	2.65464
KRT34	58.732	12.3502	-2.16164
KYNU	29.6421	1.79144	-3.45644
LAMA4	20.9312	4.5534	-1.98154
LAMP5	8.79635	1.34411	-2.0632
LGI3	3.89469	19.1475	2.04131
LIF	133.91	5.31091	-4.41801
LINC00518	7.28306	29.6465	1.88749
LINC00968	37.5747	3.80369	-3.00544
LMO4	94.0653	32.157	-1.5196
LOXL3	37.3929	205.546	2.42755
LRRTM4	2.98698	20.8593	2.45488
LTBP1	93.7924	4.72163	-4.05027
LUM	333.205	15.907	-4.30504
MAL	1.06531	13.6866	2.83007
MAP1B	48.8436	16.4233	-1.51639
MAP2	5.71862	35.2303	2.43096
MCAM	94.9269	354.472	1.88973
MCF2L	19.8474	6.05467	-1.56322
MEF2C	6.39207	61.479	3.07932
MFAP3L	4.12981	24.6504	2.32201
MFAP4	287.952	3.70955	-5.9391
MFGE8	610.582	2126.99	1.79887
MMD	80.0057	23.7406	-1.71114
MME	175.728	29.2122	-2.54833
MMP2	2364.75	765.139	-1.62662
MOSPD2	12.2246	60.5233	2.21791
MPZ	3.86335	136.299	4.81923
MSC	343.043	68.3829	-2.30994
MT2A	1671.12	489.48	-1.76941
MXI1	45.8138	163.969	1.81719
MYH14	4.65977	25.4214	2.22289
MYLK	37.5499	12.3514	-1.52973
MYO1D	28.0579	7.86826	-1.71221
NCALD	2.9723	14.218	1.93773
NCAM1	8.52322	33.1135	1.84082
NFATC2	4.41014	65.5582	3.62088
NFKBIZ	45.9096	13.1859	-1.72543
NGFR	58.0672	1012.83	4.10131
NNMT	197.298	18.5999	-3.33875
NR2F1	35.8375	5.10781	-2.59245
NRG1	35.6585	4.2415	-2.8061
NTN4	20.0723	2.46259	-2.60543
NTRK2	1.52285	19.478	3.02095
NUPR1	1187.88	315.053	-1.91137
OASL	64.1428	11.6318	-2.36654
OLFML2A	24.4235	184.835	2.86979
OLFML2B	120.466	24.3067	-2.26296
P2RX7	54.8903	198.306	1.83431
PALLD	39.4766	118.549	1.56245
PAX3	16.7082	68.5051	1.9727
PCDH1	3.00153	29.9399	2.95084
PCDH18	31.7935	5.06585	-2.43463
PCOLCE	489.505	63.7174	-2.92204
PCSK6	3.01238	23.8597	2.63128
PDE3A	16.0398	4.18464	-1.71659
PDE4B	48.3338	13.884	-1.72881
PDE5A	35.4632	4.80992	-2.64985
PERP	216.559	48.6509	-2.13151
PGM1	66.8428	222.846	1.72224
PHACTR1	16.1574	144.407	3.08319
PHLDA1	256.292	47.0651	-2.42035
PHLDB2	44.1033	13.1915	-1.66821
PIEZO2	15.245	1.85621	-2.50782
PIR	45.8417	158.527	1.76793
PITX1	48.9032	1.35476	-4.40548
PKNOX2	7.7819	42.5599	2.3104
PLEKHA5	18.2975	3.07155	-2.24477
PLEKHS1	4.08449	13.987	1.55954
PLIN2	276.185	92.8826	-1.56192
PLN	127.513	5.04575	-4.40985
PLP1	67.5463	786.406	3.52196
PLXNB1	9.76843	65.0724	2.61724
PLXNC1	47.0615	4.30209	-3.18025
PMAIP1	64.5008	11.2325	-2.4208
PMP22	721.299	2364.48	1.71147
PPFIBP1	35.7228	128.906	1.82272
PRELP	54.8644	488.938	3.1326
PRRG4	3.30639	16.3688	2.01195
PTGER3	10.2339	1.91931	-1.94416
PTGR1	54.7037	17.077	-1.62362
PTPRF	8.41774	39.8222	2.1159
PTPRJ	9.91667	81.1092	2.91101
PTPRZ1	0.758193	42.6958	4.63533
PTX3	189.56	15.0385	-3.57064
PYCARD	23.2783	143.746	2.57578
RAB27A	71.5959	21.1176	-1.71469
RALGPS2	13.7326	42.466	1.56088
RAMP1	59.2304	528.087	3.13494
RAP2B	63.3205	17.5385	-1.79476
RGS16	3.51802	20.9781	2.2823
RGS2	253.651	61.5667	-2.02505
RHOJ	1.8491	8.76001	1.77638
RSAD2	48.728	4.42677	-3.19589
S100A1	5.03077	28.122	2.27169
S100A16	97.6451	32.6363	-1.55223
S100B	119.256	2267.24	4.2374
SAT1	249.078	993.899	1.99217
SATB1	2.74234	12.7383	1.87619
SBSN	17.6506	4.96121	-1.64555
SCD	1865.4	318.603	-2.54591
SCG2	726.385	85.0923	-3.07876
SCRG1	4.25357	26.2234	2.37347
SDCBP	485.557	152.103	-1.66811
SEMA3A	22.129	4.92922	-1.96379
SEMA3E	1.38211	22.0092	3.2719
SEMA6A	2.61534	9.26982	1.50621
SERPINB2	49.5073	10.9162	-2.08357
SFRP1	310.553	80.2084	-1.93978
SFRP4	283.073	1.18103	-7.02511
SGCD	6.29949	54.8584	2.93591
SLC12A8	177.638	16.4828	-3.35303
SLC16A6	26.5322	5.47419	-2.08835
SLC23A2	69.3437	237	1.75847
SLC25A13	38.2171	114.723	1.56112
SLC2A3	83.9311	21.3157	-1.92823
SLC7A11	72.774	12.2412	-2.47808
SLITRK6	3.99516	20.4695	2.10369
SLPI	1.87486	28.6173	3.36487
SNAP25	86.3829	22.1574	-1.91587
SNX9	203.113	54.8715	-1.86918
SOCS1	18.978	4.59378	-1.83652
SOCS3	172.466	25.4586	-2.71284
SOD2	79.3142	27.3163	-1.50402
SOX6	2.96176	15.3217	2.04257
SPOCK1	482.039	149.111	-1.68611
SPP1	235.181	21.8911	-3.36703
SRGN	101.93	23.6462	-2.06223
ST3GAL1	23.6553	73.7261	1.59971
ST3GAL6	6.38326	27.0741	1.92691
STC1	84.18	11.3752	-2.78307
STC2	39.4035	11.2612	-1.72039
STEAP1	50.0003	8.35168	-2.44721
STON1	8.78439	27.0194	1.51787
STXBP6	6.37102	22.5603	1.67642
SULT1C2	47.1645	3.97044	-3.27653
SYNE2	2.28468	10.2331	1.77394
TCF7L1	9.06142	49.9443	2.34009
TDO2	78.8142	4.42917	-3.87784
TDRD3	115.793	38.4747	-1.56495
TES	92.3935	13.4589	-2.69136
TFAP2A	31.1425	138.83	2.12112
TFAP2A-AS1	3.40565	11.572	1.51279
TFPI2	455.692	59.8297	-2.90837
TGFBR1	67.9253	14.6371	-2.14006
THBS1	321.629	1002.07	1.63647
TM4SF1	75.8995	13.7979	-2.37758
TMEM100	39.9264	0.250866	-5.03203
TMEM158	372.411	51.074	-2.84213
TMPRSS5	0.960854	26.4298	3.80619
TMSB4X	2918.38	776.148	-1.9094
TNC	139.927	45.3034	-1.60576
TNFRSF11B	35.2645	0.0777182	-5.07251
TPCN2	29.2096	111.47	1.89646
TRIB3	275.408	37.2878	-2.85184
TRIM2	8.59639	87.135	3.19915
TSLP	36.4196	3.21263	-3.151
TSPAN13	13.3784	258.732	4.17505
TSPAN5	34.0877	5.61994	-2.40607
TUBB2A	76.1179	425.113	2.4661
TWIST1	147.981	47.0233	-1.63332
TYR	27.7622	4.43803	-2.40302
UGT2B7	109.737	31.2926	-1.77786
VCAM1	280.428	1.42402	-6.85922
VEGFA	67.2526	14.4252	-2.14559
VEGFC	120.928	36.6384	-1.69575
VGF	1312.39	228.869	-2.51441
VGLL3	19.934	2.32194	-2.65575
VSTM2B	24.7807	7.20299	-1.65207
VWA5A	21.838	4.66012	-2.01253
WARS	365.695	78.7669	-2.20072
WNT5A	115.91	9.86349	-3.42784
XAF1	19.771	0.699897	-3.61105
XYLT1	16.2579	49.7461	1.55604
ZMAT3	34.147	10.1962	-1.65039
ZNF704	11.1259	33.776	1.52

### Sheet: 5_bulkInvasivenessGeneList
Supplementary Table 5: Genes differentially expressed for fast and slow invading colonies
Fast invading				Slow invading
gene_name	log2FC			gene_name	log2FC
ABI3BP	2.72172			ADAMTS9	2.22173
ACTA2	6.04562			ADD3	1.96861
ACTG2	3.57138			AGT	2.76398
AMIGO2	2.68144			APOE	3.30787
ATP1B1	3.87048			ARHGEF2	1.89279
AXL	1.65449			BGN	2.24114
BAALC	1.63486			C11orf96	1.81508
BDNF	1.98816			C1R	1.6233
C12orf75	2.23034			CASP1	1.61943
CALD1	1.75975			CEBPD	2.22247
CCL26	1.55037			CLDN11	2.19706
CCL5	1.61995			CLGN	3.94841
CCNB1	1.54985			COL9A3	3.37991
CDA	4.79349			CRTAC1	3.04093
CDC20	1.73059			CTSD	2.40245
CDCA2	1.69066			CYGB	1.942
CLSPN	1.94937			CYP26B1	1.61334
CNN1	3.99336			CYTL1	1.79371
COL1A1	1.88715			DCN	2.23301
COL1A2	3.62492			DDIT3	1.52487
COL4A1	4.53751			DDIT4	2.07351
COL4A2	4.58826			EPDR1	1.61653
COL5A1	1.58746			FAM129A	2.1477
COL5A2	2.38299			FAM43A	2.80711
COL5A3	2.83318			FOXF2	2.33798
CPA4	4.01622			GDF15	2.40398
CRYAB	1.75475			GPRC5A	1.92734
DEPTOR	1.93549			GPRC5B	1.96191
DLGAP5	1.58057			HES6	2.91809
DSTN	1.57591			HIPK2	1.75744
EDIL3	2.21784			HMCN1	1.90896
EDN1	3.87994			HSD11B1	2.45403
EREG	3.85661			IGFBP5	2.10212
EVA1A	1.61063			IL6	1.86129
FABP5	2.11833			ITGA8	3.66326
FAM83D	1.68484			KCNJ2	1.59418
FAP	1.78086			LAMA4	2.2409
FN1	2.39061			LIF	2.03489
FRMD4A	2.60219			LSAMP	1.98747
GDF6	1.76535			MFAP4	4.42017
GLIPR1	2.61726			MGST1	2.72015
HEY1	3.59668			MMD	2.19577
HSD17B6	3.14675			MSC	1.51397
ID1	2.55828			NUPR1	2.09969
ID2	2.2197			OSGIN1	1.93187
ID4	4.43921			PCOLCE	2.25584
INHBA	3.20681			PDE5A	2.02812
ITGA1	2.55284			PGBD5	2.87403
ITGA5	1.72042			PITX1	3.13473
KIF20A	1.54019			PKDCC	1.9908
KRT34	5.56815			PLXNC1	1.70093
KRTAP1-5	1.88116			PRCP	1.76013
LDHA	1.89548			PRKAR2B	2.73644
LMO7	1.82995			PSAT1	1.81507
LMOD1	4.40308			PTX3	1.64856
MKI67	1.57695			RSAD2	1.50191
MMP1	2.89844			SCARA5	3.24681
MT1X	1.99752			SFRP4	2.78182
MYBL2	1.61512			SIRPA	1.56886
MYLK	2.88137			SLC3A2	1.66339
MYOCD	5.29253			SLC7A11	2.53318
NBL1	2.17485			SLC7A5	2.46941
NRG1	2.08204			SNAPC1	1.61262
NTN4	4.48723			SRPX	1.52403
NUAK1	1.87333			TBX2	2.34506
OLFM2	2.39651			TFPI2	1.54328
OLFML2B	2.224			TIMP3	2.26246
OXTR	5.12002			TMEM100	2.61637
PDE3A	3.10068			TNFRSF11B	2.8218
PDLIM7	2.08359			TRIB3	2.64187
PHLDB2	1.93743			VCAM1	1.52056
PLAUR	1.64755			VEGFA	1.74716
PLK1	1.58534			VWA5A	2.50733
PRELP	1.92086			WARS	1.86825
PRSS23	3.3522
PRSS35	3.26607
PTTG1	1.90694
QPCT	1.62597
RAMP1	1.94638
SBSN	1.87696
SCG2	1.61659
SERPINB2	4.54727
SERPINE1	1.65415
SERPINE2	2.37304
SH3BGRL3	1.56314
SMYD3	2.84869
SNAP25	2.47362
SPARC	3.38715
SPOCD1	2.93204
SPOCK1	3.2622
SPP1	4.32209
SRGN	2.95496
SYNM	1.96085
SYTL2	1.51836
TAGLN	3.74233
TGFB1I1	1.81972
TM4SF1	1.7728
TNC	5.60633
TOP2A	1.54673
TPM1	1.70147
TPM4	1.57096
TUBA1A	2.0911
TUBA1B	1.5216
TUBB4B	1.62275
UACA	1.98303
UGT2B7	2.29307
XYLT1	1.50086

### Sheet: 6_gDNASeqPrimers
Supplementary Table 6: Primers used to generate gDNA barcode sequencing libraries.
Primer	Sequence	Index	RevComp (only for i7 NextSeq )	stagger
LentiEFS_GFP_NGS_i5.2.1	AATGATACGGCGACCACCGAGATCTACACTAGATCGCACACTCTTTCCCTACACGACGCTCTTCCGATCTNHNNNNTCGACTAAACGCGCTACTTG	TAGATCGC		None
LentiEFS_GFP_NGS_i5.2.2	AATGATACGGCGACCACCGAGATCTACACCTCTCTATACACTCTTTCCCTACACGACGCTCTTCCGATCTNHNNNNCGTCGACTAAACGCGCTACTTG	CTCTCTAT		CG
LentiEFS_GFP_NGS_i5.2.3	AATGATACGGCGACCACCGAGATCTACACTATCCTCTACACTCTTTCCCTACACGACGCTCTTCCGATCTNHNNNNGACTCGACTAAACGCGCTACTTG	TATCCTCT		GAC
LentiEFS_GFP_NGS_i5.2.4	AATGATACGGCGACCACCGAGATCTACACAGAGTAGAACACTCTTTCCCTACACGACGCTCTTCCGATCTNHNNNNATAGTCTCGACTAAACGCGCTACTTG	AGAGTAGA		ATAGTC
LentiEFS_GFP_NGS_i5.2.5	AATGATACGGCGACCACCGAGATCTACACGTAAGCAGACACTCTTTCCCTACACGACGCTCTTCCGATCTNHNNNNTACGTCGACTAAACGCGCTACTTG	GTAAGCAG		TACG
LentiEFS_GFP_NGS_i5.2.6	AATGATACGGCGACCACCGAGATCTACACACTGCGTAACACTCTTTCCCTACACGACGCTCTTCCGATCTNHNNNNCCTAATCGACTAAACGCGCTACTTG	ACTGCGTA		CCTAA
LentiEFS_GFP_NGS_i7.2.1	CAAGCAGAAGACGGCATACGAGATTAAGGCGAGTGACTGGAGTTCAGACGTGTGCTCTTCCGATCTGTCCTGCTGGAGTTCGTGAC	TAAGGCGA	TCGCCTTA	None
LentiEFS_GFP_NGS_i7.2.2	CAAGCAGAAGACGGCATACGAGATCGTACTAGGTGACTGGAGTTCAGACGTGTGCTCTTCCGATCTAGGTCCTGCTGGAGTTCGTGAC	CGTACTAG	CTAGTACG	AG
LentiEFS_GFP_NGS_i7.2.3	CAAGCAGAAGACGGCATACGAGATAGGCAGAAGTGACTGGAGTTCAGACGTGTGCTCTTCCGATCTTCAAGTCCTGCTGGAGTTCGTGAC	AGGCAGAA	TTCTGCCT	TCAA
LentiEFS_GFP_NGS_i7.2.4	CAAGCAGAAGACGGCATACGAGATTCCTGAGCGTGACTGGAGTTCAGACGTGTGCTCTTCCGATCTCACTTAAGTCCTGCTGGAGTTCGTGAC	TCCTGAGC	GCTCAGGA	CACTTAA
LentiEFS_GFP_NGS_i7.2.5	CAAGCAGAAGACGGCATACGAGATCGACTCCTGTGACTGGAGTTCAGACGTGTGCTCTTCCGATCTTGTCCTGCTGGAGTTCGTGAC	CGACTCCT	AGGAGTCG	T
LentiEFS_GFP_NGS_i7.2.6	CAAGCAGAAGACGGCATACGAGATTAGGCATGGTGACTGGAGTTCAGACGTGTGCTCTTCCGATCTCTTGAGTCCTGCTGGAGTTCGTGAC	TAGGCATG	CATGCCTA	CTTGA

### Sheet: 7_BarcodeClones
Supplementary Table 7: Single-cell Cloned barcoded WM989 A6-G3 melanoma cell lines used as standards for gDNA sequencing
Name	Sequence
Clone D8	TGTTCTTGATGCTGTAGATCCTCATGATGCTCGTGTTGTTGTTGTACCTCTTCTACCACTAGCAGCTGTACAAGGTGTTGTACAAGTAGGAGGACCTGGA
Clone C8	TCATGGACGTCGAGCAGTTCAAGGACGAGGTGTTCTTGCAGATGCAGAACGAGCTCGTGATGTTCGACATCGAGCTGGTGATCAAGGTCATGCACAACGT

### Sheet: 8_HighLowDoseNGFRSwitch
Supplementary Table 8: Differentially expressed genes for fate switches between low dose and high dose twins
HighDoseSwitch1-HighDoseSwitch2					HighDoseSwitch1-LowDoseSwitch1					HighDoseSwitch2-LowDoseSwitch2
geneName	switch1	switch2	foldChange		geneName	switch1	switch2	foldChange		geneName	switch1	switch2	foldChange
ARHGEF2	0.495514	1.01605	0.487687		ABLIM1	1.61372	0.206264	7.82358		ABLIM1	1.60023	0.178053	8.98739
ATAD2	0.607115	1.49404	0.406358		ACTB	1.94072	0.963625	2.01398		ACTN4	1.86195	0.831879	2.23825
BNIP3	1.31812	0.639356	2.06163		ACTN1	1.27189	0.61718	2.06081		ACTR1A	1.03637	0.516058	2.00825
CDCA5	0.320328	1.34677	0.237848		ALCAM	1.23287	0.382241	3.22537		ADK	1.3776	0.405037	3.40117
CDKN2D	0.559552	1.13956	0.491026		ANXA1	1.33094	0.518342	2.56769		ADSS	1.72688	0.473297	3.64863
CEP41	0.443021	1.20537	0.367541		ANXA2	2.72143	1.02816	2.64689		AKAP12	1.2583	0.325766	3.86259
CNPY4	0.45587	1.17196	0.388982		AP1S2	0.560198	1.42728	0.392493		AKAP9	2.02514	0.70126	2.88786
CNTNAP3	0.605057	1.48479	0.407502		ARSJ	1.55867	0.678411	2.29752		ANXA2	2.83899	0.765663	3.70788
CORO2A	0.213851	1.80489	0.118484		ASAH1	0.695671	1.66415	0.418033		APLP2	1.21636	0.405676	2.99836
CTNNBIP1	0.481564	1.49996	0.321052		ATP6V1B2	0.577645	1.63907	0.352423		APOE	0.376817	1.47052	0.256248
CYP2U1	0.419397	1.14913	0.36497		ATRNL1	1.33592	0.347819	3.84084		ARID1A	1.05754	0.454115	2.32879
DIXDC1	0.558371	1.23443	0.452332		B2M	0.748472	2.58976	0.289012		ARL6IP5	0.7236	1.59742	0.452982
DNAJC7	0.475084	1.07772	0.440823		BNIP3	1.31812	0.447129	2.94795		ARSJ	1.37998	0.577408	2.38996
ECI1	0.429379	1.21855	0.352369		BZW2	2.28126	0.782366	2.91585		ASAP1	1.76361	0.865197	2.03839
FAM129A	0.666221	2.33149	0.285749		C19orf10	1.76257	0.691896	2.54745		ASAP2	1.31347	0.406627	3.23016
FEN1	0.263264	1.2458	0.211321		C1GALT1	1.77391	0.60359	2.93892		ATAD2	1.47924	0.368579	4.01336
FLRT1	0.545428	1.24349	0.438627		C1orf198	1.96875	0.878441	2.24119		ATG4C	1.14409	0.425868	2.68649
FLRT3	0.910615	2.70564	0.336562		C5orf15	1.14506	0.523265	2.18829		ATL3	1.21436	0.583803	2.08008
FOXRED1	0.440663	1.09141	0.403757		CALR	1.3716	0.56255	2.43818		ATRNL1	2.11169	0.156231	13.5165
FXYD5	1.54206	0.73355	2.10219		CBLB	0.598643	1.23505	0.484712		B2M	0.735844	1.50246	0.48976
GDNF	0.435252	1.17083	0.371747		CD151	1.65132	0.688071	2.39993		BIRC7	0.383561	1.27756	0.30023
GJC1	0.694167	1.72923	0.401432		CD74	0.101053	1.47728	0.0684048		BZW2	1.63123	0.698529	2.33524
GNG2	0.515732	1.21127	0.425779		CEBPD	0.697215	1.86723	0.373396		C1GALT1	1.19322	0.556458	2.14431
GPR126	0.557241	1.19589	0.465962		CENPF	1.14567	0.362345	3.16182		C1orf198	2.14321	0.400445	5.35207
HAS2.AS1	0.297471	1.45773	0.204065		CLEC11A	1.327	0.615158	2.15716		C1R	0.450417	1.41917	0.317379
HDAC9	2.01711	0.987972	2.04167		COL4A3BP	0.642042	1.55504	0.412877		CADM1	0.796989	1.86993	0.426214
HELLS	0.358299	1.14983	0.311611		COL5A2	1.74694	0.421026	4.14924		CD81	0.827039	1.72642	0.479048
JMJD1C	0.480315	1.12029	0.428742		COL9A3	3.35475	1.21293	2.76581		CDK6	1.24765	0.549273	2.27146
LMAN2	1.01823	0.502906	2.0247		CPM	0.229463	1.37672	0.166674		CDV3	1.46497	0.716953	2.04333
LRRC7	0.331928	1.25723	0.264016		CRYAB	2.81394	0.508608	5.53263		CENPF	1.57683	0.31486	5.00803
LRRC8B	0.678713	1.39953	0.484958		CSRP2	2.44609	0.658819	3.71284		CEP41	1.21227	0.352182	3.44216
MGME1	0.537246	1.10731	0.485183		CTGF	1.67159	0.634434	2.63477		CHCHD10	0.524128	1.21824	0.430233
MRPL23	1.3156	0.5968	2.20442		DAP	1.19442	0.396564	3.01192		CITED2	1.06141	0.502056	2.11413
MRPS23	0.597654	1.32536	0.450937		DCT	0.202785	2.01926	0.100426		CKS1B	1.09555	0.465368	2.35416
MSH6	0.4462	1.61974	0.275476		DLC1	1.63504	0.646056	2.5308		CLIC4	1.42251	0.520881	2.73097
MT.ATP8	0.410981	1.14931	0.357589		DLX5	1.68744	0.539937	3.12526		CNTNAP3	1.52249	0.360097	4.22801
MYBL2	0.468259	1.18675	0.394573		DNM3	1.4306	0.35303	4.05234		COL9A3	1.90167	0.446763	4.25655
NECAB3	0.463761	1.17336	0.395243		DSTYK	0.446099	1.05489	0.422887		COPS8	0.505544	1.03747	0.487287
NFIB	0.495307	1.19572	0.414233		DTYMK	1.05872	0.468213	2.26119		CORO2A	1.80459	0.0522	34.5708
NUSAP1	0.66345	1.34842	0.492019		DYNC1I1	1.02357	0.504773	2.02778		CRYAB	2.46746	0.202455	12.1877
PCDHGC3	0.334105	1.21214	0.275632		ENAH	1.49835	0.745344	2.01028		CSNK1E	1.17999	0.534524	2.20755
PKD2	0.648527	1.44264	0.449542		ENO1	2.45815	1.02969	2.38726		CTNNBIP1	1.49106	0.319944	4.66037
PLK2	1.27155	0.418128	3.04107		ESRP1	0.380511	1.18938	0.319925		CTSB	0.585178	1.32522	0.44157
PRDX4	1.65042	0.776472	2.12553		F2R	1.79772	0.355793	5.05272		CXCL12	0.183039	1.56724	0.116791
PRSS23	1.38111	0.622856	2.21739		FAM114A1	1.27683	0.555398	2.29894		CYP2U1	1.11773	0.460535	2.42702
PTGES2	0.447251	1.08132	0.413615		FAM98A	2.12691	0.846563	2.51241		DAP3	1.21084	0.555934	2.17803
PTPLB	0.535782	1.13949	0.470195		FGD4	1.24588	0.44516	2.79871		DESI2	1.30609	0.618397	2.11206
PYGB	1.08747	0.538817	2.01825		FN1	2.19568	0.638289	3.43994		DHX40	1.11623	0.496679	2.24739
QDPR	0.526854	1.15926	0.454474		GAPDH	2.27832	0.854973	2.66479		DIXDC1	1.23243	0.403439	3.05481
RCAN2	0.340847	1.73104	0.196903		GAS7	3.27993	1.23373	2.65855		DLC1	1.32437	0.563316	2.35102
RIC8A	0.568061	1.31457	0.432128		GGH	1.25226	0.372315	3.36343		DLX5	1.82535	0.277458	6.57883
RNF144B	0.524821	1.13003	0.464432		GPM6B	0.963858	2.18442	0.441242		DMRTA1	1.52438	0.127327	11.9722
RP11.54O7.1	0.294741	1.26207	0.233539		GPNMB	0.839666	1.91923	0.437501		DNM3	1.51524	0.1831	8.2755
SEMA3D	0.490862	1.05264	0.466313		GPR180	0.387976	1.1184	0.346902		DOCK7	1.29611	0.441484	2.93581
SLC50A1	0.530399	1.06947	0.495948		HDAC9	2.01711	0.560012	3.60191		DUSP6	0.490428	1.12791	0.43481
SLC7A1	0.416188	1.29834	0.320553		HEBP2	1.44149	0.448327	3.21526		EBNA1BP2	1.28622	0.558455	2.30318
SMARCAD1	0.467112	1.05417	0.443111		HHEX	1.1528	0.38741	2.97565		EHBP1	1.4149	0.384176	3.68295
SMARCD1	0.566648	1.28604	0.440615		HKDC1	1.29084	0.267302	4.82914		EPB41L2	2.32895	0.318027	7.32311
SORL1	0.713593	1.42961	0.499154		HLA.B	0.960092	2.59722	0.369662		ERCC1	1.0643	0.530897	2.00472
TCF4	1.48631	0.420428	3.53524		HLA.C	1.21903	2.44726	0.498121		EVA1A	1.62659	0.629115	2.58553
TIMP3	1.58862	0.723633	2.19534		HLA.E	0.765904	2.48051	0.308769		EVI5	2.15012	0.741573	2.8994
TMEM189	0.450912	1.3704	0.329037		HMGN2	1.28684	0.53418	2.40901		FAM114A1	1.28327	0.581548	2.20665
TMEM47	2.23573	0.87615	2.55176		HSP90B1	1.81443	0.670679	2.70537		FAM129A	2.27659	0.265566	8.57259
TMEM97	0.463457	1.11321	0.416326		HTRA1	1.76181	0.647574	2.72064		FAM210B	1.55849	0.674305	2.31125
TTLL4	0.573651	1.34906	0.425224		ICK	1.21	0.428188	2.82587		FAM50A	1.47956	0.660923	2.23863
TUBB6	1.04704	0.474139	2.2083		ID1	1.78788	0.612099	2.9209		FBXO7	1.54077	0.553392	2.78422
UGT8	0.429878	1.84773	0.232652		IFI16	1.02936	2.0596	0.499787		FCHSD2	1.52692	0.501524	3.04456
UTP18	0.574902	1.26442	0.454675		IFIT3	0.568149	1.72316	0.329713		FDFT1	1.15508	0.455702	2.53474
VOPP1	0.509727	1.14869	0.443746		IFITM1	0.357345	1.30453	0.273927		FGD4	1.45803	0.32989	4.41973
ZNF638	0.618291	1.27235	0.485944		IRF1	0.381679	1.6636	0.229429		FHDC1	1.77204	0.1003	17.6674
					ITGA1	1.47026	0.459609	3.19893		FKBP4	1.11758	0.524497	2.13077
					ITGA2	2.79872	0.91001	3.07548		FKBP7	1.59272	0.526873	3.02297
					ITGA6	3.07835	0.50221	6.12961		FLRT1	1.21059	0.307769	3.93343
					JPH1	1.43751	0.32043	4.4862		FLRT3	2.67184	0.2655	10.0634
					KCNE4	2.32955	0.815181	2.85771		FOSB	0.549128	1.10913	0.4951
					LDHA	2.18175	0.89152	2.44723		FOXRED1	1.07781	0.433952	2.4837
					LGALS1	2.75677	1.05856	2.60427		FTH1	0.778967	2.57022	0.303074
					LGALS3	0.765144	2.26069	0.338456		FTL	0.433972	1.64752	0.263409
					LIMCH1	1.49552	0.35787	4.17896		FUS	1.549	0.632527	2.44891
					LMO7	1.88486	0.761836	2.4741		GAS7	2.17733	0.238468	9.13049
					LOXL3	1.39465	0.614663	2.26897		GJC1	1.71483	0.458563	3.73957
					MAP2	1.79803	0.421592	4.26485		GLI3	1.66138	0.1339	12.4076
					MATN3	1.5982	0.674465	2.36957		GNG2	1.25457	0.277387	4.5228
					MBP	0.41902	1.43859	0.291271		GPM6B	1.33295	0.341671	3.90127
					MEF2C	1.88298	0.855366	2.20137		GREM2	1.59631	0.630682	2.53109
					MFSD12	0.861218	1.89267	0.455029		GYPC	0.699633	1.5312	0.456917
					MLANA	0.265042	1.50783	0.175777		H1FX	1.58466	0.776853	2.03984
					MRPS6	1.79991	0.78349	2.29729		HEBP2	1.37272	0.542024	2.53258
					MXI1	0.593553	1.20837	0.491202		HELZ	1.23796	0.503526	2.45857
					NEDD9	1.62489	0.332651	4.88467		HMCN1	1.33744	0.312387	4.28137
					NGFR	1.74125	0.424352	4.10332		HRCT1	1.84859	0.1127	16.4027
					NTRK2	1.11299	0.486489	2.28779		HSPG2	1.32357	0.372348	3.55466
					NUCB2	1.32604	0.511727	2.59131		HTRA1	1.50078	0.403403	3.72031
					P4HA1	1.48096	0.33189	4.46221		HYI	1.59248	0.464998	3.4247
					P4HA2	1.27636	0.51064	2.49953		ID1	1.59612	0.576535	2.76847
					P4HB	1.69435	0.741607	2.2847		ID4	1.79023	0.822669	2.17613
					PALLD	1.825	0.552727	3.30182		IFI27	0.365572	1.34244	0.272319
					PARP14	0.496818	1.05749	0.46981		IFI6	1.90719	0.877877	2.17251
					PDIA4	1.19965	0.529706	2.26475		IFIT1	1.42712	0.542618	2.63006
					PDIA6	2.10285	0.95155	2.20992		INPP4B	1.25168	0.429624	2.91344
					PDLIM3	1.19319	0.585712	2.03716		ISG15	1.55739	0.685526	2.27182
					PGM1	2.47986	0.952982	2.60221		ITGA2	1.72596	0.235592	7.32604
					PLOD1	1.0402	0.495528	2.09918		ITGA6	2.08944	0.3228	6.47286
					PLP1	0.907288	2.51827	0.360283		JUNB	0.465361	1.08309	0.429662
					PLP2	1.04478	0.491516	2.12563		KALRN	1.37646	0.177815	7.74099
					PPIB	1.69883	0.764694	2.22159		KCNE4	2.06416	0.651874	3.16649
					PPP1R12A	1.70124	0.710302	2.3951		KDELC2	1.23733	0.377168	3.28058
					PRELP	2.38159	1.12152	2.12353		KIF21A	1.27174	0.339998	3.74044
					PREX1	0.464252	1.42948	0.324769		LARS	1.13063	0.521135	2.16955
					PTPRF	1.49849	0.506495	2.95854		LIMA1	1.84187	0.859102	2.14395
					PYCARD	0.795586	1.85141	0.429719		LIMCH1	1.48961	0.240758	6.18717
					RAB38	0.286208	1.89753	0.150832		LIMS1	0.496517	1.10486	0.449391
					RAI14	1.33393	0.533694	2.49943		LOXL3	1.90936	0.318005	6.00417
					RAPH1	1.68006	0.35684	4.70815		LUC7L3	1.36764	0.663602	2.06094
					RCAN1	1.17618	0.39951	2.94406		MAGED2	2.05691	0.709697	2.89829
					RP4.792G4.2	1.24897	0.503381	2.48116		MAP2	1.67718	0.154781	10.8358
					RPN2	1.75722	0.799946	2.19667		MAP4	1.91834	0.606287	3.16408
					S100B	3.09721	1.20404	2.57235		MARCKS	2.54494	1.17456	2.16673
					SAMD4A	0.408177	1.32312	0.308495		MARCKSL1	1.41152	0.664184	2.12519
					SAMD5	1.22671	0.411461	2.98135		MATN3	1.69199	0.133889	12.6373
					SCRG1	1.79492	0.394551	4.54926		MCAM	1.47113	0.355898	4.13356
					SEMA3E	1.70759	0.633293	2.69637		MEF2C	1.7505	0.450535	3.88538
					SIPA1L1	1.1736	0.508419	2.30833		MFGE8	1.56667	0.696387	2.24971
					SLC1A4	0.441205	1.11663	0.39512		MGME1	1.08811	0.460869	2.36098
					SNAPC1	1.14412	0.467048	2.44968		MKI67	1.19633	0.396837	3.01466
					SSB	1.87873	0.88367	2.12606		MOCS2	1.14769	0.565534	2.02939
					STAT2	0.508599	1.1748	0.432923		MRPS23	1.28346	0.639082	2.00829
					STMN1	1.27198	0.371688	3.42218		MSH6	1.61264	0.501516	3.21554
					SYDE2	1.70983	0.376731	4.5386		MTHFD1L	1.37379	0.339429	4.04737
					THBS1	3.07178	0.805069	3.81555		MYC	1.20976	0.485639	2.49107
					TIMP3	1.58862	0.494532	3.21238		MYH9	0.37355	1.35042	0.276618
					TMED9	1.74383	0.830041	2.1009		NAV1	1.18451	0.471458	2.51244
					TMEM140	0.347955	1.21542	0.286283		NCAM1	1.20352	0.462821	2.60041
					TMEM47	2.23573	0.55872	4.00151		NGFR	1.96864	0.164527	11.9654
					TRIB2	0.39866	1.29251	0.308439		NLN	1.3248	0.587618	2.25453
					TSPAN13	2.856	0.320106	8.92203		NQO1	0.589956	1.45231	0.406218
					TUBA1B	1.42115	0.552119	2.57399		NUSAP1	1.29262	0.265227	4.87364
					TUBB	1.53385	0.525862	2.91683		PALLD	2.80358	0.415973	6.73981
					TUBB2A	2.41946	0.745486	3.24548		PAPSS2	1.17147	0.377573	3.10264
					TUBB6	1.04704	0.458242	2.28491		PDLIM3	1.61442	0.734189	2.19892
					TXNIP	0.650927	1.58738	0.410063		PGM1	2.55776	0.28376	9.01381
					UBE2L6	0.61566	1.63572	0.376386		PGRMC1	1.18973	0.520035	2.28778
					UBE2S	1.27657	0.359614	3.54982		PHLDA1	0.477094	1.29851	0.367416
					USP1	1.74145	0.446896	3.89676		PJA2	1.84983	0.819661	2.25682
					VKORC1	1.4377	0.679253	2.11658		PKD2	1.31544	0.327366	4.01825
					WARS	0.487791	2.11857	0.230245		PKM	0.595822	1.5523	0.383832
					WDFY1	0.779631	1.60408	0.486031		PLP1	1.39707	0.223574	6.24878
					ZNF106	0.733624	1.68557	0.435239		PMP22	2.16003	0.707587	3.05267
					ZNF704	0.460515	1.0581	0.435229		PPFIA1	1.69842	0.690734	2.45886
										PPFIBP1	1.83712	0.559539	3.28328
										PPP1CC	1.32128	0.625648	2.11186
										PPP1R12A	1.46324	0.574411	2.54738
										PPP2R2A	1.68099	0.613689	2.73916
										PRELP	1.42278	0.507245	2.80492
										PSMG3	1.04426	0.518318	2.0147
										PTGES2	1.03842	0.464423	2.23594
										PTPLB	1.08289	0.431515	2.50951
										PTPN12	1.05331	0.464361	2.26829
										PYCARD	1.2446	0.31255	3.98208
										QDPR	1.14566	0.516724	2.21716
										RABEP1	1.06153	0.465702	2.27943
										RAPH1	1.42263	0.434342	3.27536
										RBM28	2.47109	0.498963	4.95245
										RCAN2	1.71694	0.0658	26.0933
										RGS20	1.02904	0.4916	2.09324
										RHOBTB3	1.81186	0.891802	2.03168
										RIC8A	1.30947	0.536947	2.43873
										RIN2	1.45864	0.240782	6.05794
										ROCK2	2.20176	0.767315	2.86944
										RP4.792G4.2	1.82459	0.187813	9.71496
										RRM1	1.15821	0.374453	3.09306
										RTN4	0.587283	1.58385	0.370796
										S100B	3.3413	0.111244	30.0359
										SAP30	1.31582	0.487602	2.69856
										SAT1	1.6154	0.576539	2.80189
										SCCPDH	1.08764	0.50386	2.15861
										SDCBP	0.551344	1.29637	0.425297
										SERPINB6	1.51353	0.697992	2.1684
										SH3PXD2A	1.13968	0.47035	2.42305
										SIKE1	1.20733	0.435334	2.77334
										SIPA1L1	1.15059	0.500916	2.29697
										SLC16A1	1.28856	0.311655	4.13458
										SLC7A1	1.26094	0.281179	4.48449
										SMARCD1	1.27364	0.579731	2.19695
										SNRPB2	1.88014	0.858755	2.18938
										SORBS2	1.77839	0.516739	3.44156
										SPTSSA	1.35003	0.532523	2.53516
										SQSTM1	0.683156	1.4962	0.456593
										SRP14	0.768383	1.66732	0.460848
										SSFA2	1.16563	0.341324	3.41502
										ST3GAL1	1.25663	0.4803	2.61634
										STMN1	1.49316	0.480344	3.10853
										SYDE2	2.05832	0.331265	6.21351
										SYNE1	1.38971	0.558761	2.48713
										SYNE2	2.03449	0.475298	4.28045
										TANC1	1.26903	0.365026	3.47656
										TCF7L1	1.415	0.105532	13.4082
										TJP1	1.17213	0.409439	2.86277
										TMED5	1.054	0.46959	2.24451
										TMEM189	1.3284	0.538332	2.46762
										TMSB4X	0.288561	1.26073	0.228885
										TSPAN13	2.6107	0.151756	17.2032
										TSPAN33	1.44416	0.140008	10.3148
										TSTA3	1.27283	0.499198	2.54975
										TTLL4	1.34686	0.335427	4.01534
										TUBB2A	1.21969	0.421637	2.89275
										TXNRD1	0.388417	1.53911	0.252364
										UBE2F	1.31664	0.513039	2.56636
										UBE2G2	1.06588	0.527352	2.0212
										UGT8	1.79733	0.0367	48.9735
										USP1	1.85906	0.658815	2.82182
										UTP18	1.20372	0.406635	2.9602
										UTRN	1.48497	0.343545	4.32248
										ZCCHC17	1.08212	0.440942	2.4541
										ZFP36	0.562378	1.17024	0.480565
										ZNF638	1.24475	0.423656	2.93811
